# Sustained non-photochemical quenching and regulation of PSII repair cycle during combined low temperature and high light stress in lettuce

**DOI:** 10.1101/2024.11.21.624684

**Authors:** Tapio Lempiäinen, Dorota Muth-Pawlak, Julia P. Vainonen, Eevi Rintamäki, Mikko Tikkanen, Eva-Mari Aro

**Author notes:** Current address: Organismal and Evolutionary Biology Research Programme, Faculty of Biological and Environmental Sciences, University of Helsinki, Helsinki, Finland (Julia P. Vainonen).

## Abstract

In nature, light and other environmental conditions are constantly changing, requiring plants to have several overlapping regulatory mechanisms to keep light reactions and metabolism in balance. Here, we show that high light (HL) induces a much stronger down-regulation of light reactions when lettuce plants are exposed to 1500 µmol photons m^−2^ s^−1^ for 4 h at 13°C (low temperature, LT) compared to 23°C (growth temperature, GT). GT/HL treatment induced non-photochemical quenching (NPQ), which relaxed during 1 h recovery in darkness. In contrast, LT/HL treatment induced an exceptionally high NPQ that only partially relaxed during 1 h in darkness at GT. Such a high sustained NPQ (sNPQ) cannot be explained by canonical NPQ mechanism(s). Instead, sNPQ was associated with partial disassembly of PSII-LHCII complexes and a transient increase in phosphorylation of the minor antenna proteins LHCB4.1/LHCB4.2. This coincided with increased expression of the light-harvesting-like proteins SEP2 and ELIP1.2, the PSII assembly proteins HCF173 and LPA3, and accumulation of the pre-D1 protein. These results lead us to propose that LHCB4.1/LHCB4.2 phosphorylation- dependent disassembly of PSII-LHCII supercomplexes allows SEP2 to bind to CP47 and hypothetically quenches the inner PSII core antenna, while free CP43 released during PSII repair is proposed to be protected by LPA3.
