## Supplementary material for "Sustained non-photochemical quenching and regulation of PSII repair cycle during combined low temperature and high light stress in lettuce": Supplemental Table 1_isolation windows.xlsx

### Sheet: Sheet1
Supplemetal table 1 List of tMS2 targeted masses (m/z) and the corresponding isolation windows (m/z) used in DIA measurements.
m/z	z	window width (m/z)
415	2	30
442.5	2	52
464	2	18
480.5	2	15
495.5	2	15
510.5	2	15
525.5	2	15
540.5	2	15
555.5	2	15
570.5	2	15
585.5	2	15
600.5	2	15
615.5	2	15
630.5	2	15
645.5	2	15
660.5	2	15
676.5	2	17
697.5	2	25
722.5	2	25
750	2	30
780	2	30
817.5	2	45
865	2	50
945	2	110
